# Long non-coding RNAs contribute to DNA damage resistance in *Arabidopsis thaliana*

**DOI:** 10.1101/2023.03.20.533408

**Authors:** Nathalie Durut, Aleksandra E. Kornienko, Heiko A. Schmidt, Nicole Lettner, Mattia Donà, Magnus Nordborg, Ortrun Mittelsten Scheid

**Affiliations:** Gregor Mendel Institute, Austrian Academy of Sciences, Vienna BioCenter (VBC), Vienna, Austria; Center for Integrative Bioinformatics Vienna (CIBIV), Max Perutz Labs, University of Vienna and Medical University of Vienna, Vienna BioCenter (VBC), Vienna, Austria

**Keywords:** Long non-coding RNA, DNA damage, DNA repair, double strand break, plant, Arabidopsis, Brassicaceae

## Abstract

Efficient repair of DNA lesions is essential for faithful transmission of genetic information between somatic cells and for genome integrity across generations. Plants have multiple, partially redundant and overlapping DNA repair pathways, probably due to the less constricted germline and the inevitable exposure to light including higher energy wavelengths. Many proteins involved in DNA repair and their mode of actions are well described. In contrast, a role for DNA damage-associated RNA components, evident from many other organisms, is less well understood. Here, we have challenged young *Arabidopsis thaliana* plants with two different types of genotoxic stress and performed *de novo* assembly and transcriptome analysis. We identified three long non-coding RNAs (lncRNAs) that are lowly or not expressed under regular conditions but up-regulated or induced by DNA damage. To understand their potential role in DNA repair, we generated CRISPR/Cas deletion mutants and found that the absence of the lncRNAs impairs the recovery capacity of the plants from genotoxic stress. The genetic loci are highly conserved among world-wide distributed Arabidopsis accessions and within related species in the *Brassicaceae* group. Together, these results suggest that the lncRNAs have a conserved function in connection with DNA damage and provide a basis for a mechanistic analysis of their role.
