## Supplemental Table 1 for "Long non-coding RNAs contribute to DNA damage resistance in *Arabidopsis thaliana*"

### Sheet: Zeocin
Table S1: Summary of A.thaliana sequencing data
Sample	Processed reads	% uniquely mapped reads	% Assigned reads FeatureCounts
Mock1	47.573.077	91.5%	82.7%
Mock2	41.373.511	91.85%	82.4%
Mock3	49.876.775	91.44%	83.9%
Mock4	53.614.735	91.57%	83.2%
Mock5	54.603.277	92.12%	82.5%
Zeocin1	47.340.398	91.52%	81.2%
Zeocin2	58.783.517	0.92	82.4%
Zeocin3	54.694.538	92.45%	82.7%
Zeocin4	41.514.591	92.19%	81.5%
Zeocin5	52.590.112	91.51%	83.5%

### Sheet: UV-C
Table S1: Summary of A.thaliana sequencing data
Sample	Processed reads	% uniquely mapped reads	% Assigned reads FeatureCounts
Mock1	51.687.845	91.03%	84.6%
Mock2	44.820.911	91.29%	0.84
Mock3	43.896.462	91.54%	85.4%
UV-C 1	36.549.142	0.89	86.2%
UV-C 2	38.968.975	89.74%	85.6%
UV-C 3	38.396.751	88.41%	85.9%
