## Supplemental Table 2 for "Long non-coding RNAs contribute to DNA damage resistance in *Arabidopsis thaliana*"

### Sheet: Sheet1
Table S2: Primers and gRNA sequences
Primers	sequence	Application
qPCR_Fwd_AT4G07235	AAGCTCTTGCATCAGATTTGTTATC	qPCR
qPCR_Rev_AT4G07235	TCTGCACCTTAGCCACTTTAC	qPCR
qPCR_Fwd_AT4G09215	TCGCGTCTATAAGTGCCAAATA	qPCR
qPCR_Rev_AT4G09215	GCGCATACAACATGTCTACAAC	qPCR
qPCR_Fwd_AT3G00800	CTCCCAACAATTCCAGGAGAAC	qPCR
qPCR_Rev_AT3G00800	GCCGTCGATTTGAGGAGTTT	qPCR
qPCR_Fwd_At3g00800_Kyo_Sha	CTGCGAACAATTCCAGGAGAAC	qPCR
qPCR_Fwd_NAT_18308	GACTGTGAAGGGTGCGATTAT	qPCR
qPCR_Rev_NAT_18308	GCTTATCCACAATCAAATCACACAA	qPCR
qPCR_Fwd_NAT_14356	GTCCCAATAGACGCCGTTAATA	qPCR
qPCR_Rev_NAT_14356	CGAGGAGAGTTTCGTTGATGAG	qPCR
qPCR_Fwd_NAT_16135	CGCAGTCATCACGAGTTTCT	qPCR
qPCR_Rev_NAT_16135	TGGATTGGTTGCAGTCAAAGC	qPCR
qPCR_Fwd_lncRNA_11072	CTACAGTGCGTCACCGAAA	qPCR
qPCR_Rev_lncRNA_11072	GCTAAGCTATCATGATCACTCACATA	qPCR
qPCR_Fwd_lncRNA_18638	CGTGTTGATTGGAGGCGTA	qPCR
qPCR_Rev_lncRNA_18638	ACCACCTATGCAAGAGAACAAA	qPCR
RT_NAT_18308	GGAATACTCAATCTCTCATAT	qPCR
RT_NAT_14356	CTAAACAGTTTCTCTCTCTC	qPCR
RT_NAT_16135	GTTGCATAGACGAAGAAAGATT	qPCR
qPCR_Fwd_SAND_At2g28390	ggattttcagctactcttcaagcta	qPCR
qPCR_Rev_SAND_At2g28390	ctgccttgactaagttgacacg	qPCR
qPCR_Fwd_ACT2_At3g18780	GGTAACATTGTGCTCAGTGGTGG	qPCR
qPCR_Rev_ACT2_At3g18780	AACGACCTTAATCTTCATGCTGC	qPCR
Race_Fwd_At4g07235	GATTACGCCAAGCTTCTTCCCAAACCGTCACACTAT	RACE PCR
Race_Rev_At4g07235	GATTACGCCAAGCTTGGCACAAAGGAGGCTTCTCTCAGA	RACE PCR
Race_Fwd_At4g09215	GATTACGCCAAGCTTCTGCGCATACAACATGTCTACAACC	RACE PCR
Race_Rev_At4g09215	GATTACGCCAAGCTTGAGCTCCGATTATGGTGTCTTAC	RACE PCR
Race_Fwd_At3g00800	GATTACGCCAAGCTTTCCACAGTGAAACGATCGAGGCCGT	RACE PCR
Race_Rev_At4g00800	GATTACGCCAAGCTTGTCACCTCACTTACTCTCTCTGTCTC	RACE PCR
Race_Fwd_puc_Vector	GTAAAACGACGGCCAG	RACE PCR
Race_Rev_puc_Vector	CAGGAAACAGCTATGAC	RACE PCR
PCR_Fwd_At4g07235	AAGCTCTTGCATCAGATTTGTTATC	PCR_northern blot
PCR_Rev_At4g07235	ACTGAGTCGACTAATGAACGG	PCR_northern blot
PCR_Fwd_At4g09215	AAATCTTAATCATATCATTCATCG	PCR_northern blot
PCR_Rev_At4g09215	GCGCATACAACATGTCTACAAC	PCR_northern blot
PCR_Fwd_At3g00800	GACACTTTTTCATTCAGACACT	PCR_northern blot
PCR_Rev_At3g00800	TTTACAATCTCGCCTCTTCCA	PCR_northern blot
AtU6_26p_MluI	ataaACGCGTctttttttcttcttcttcgttcatac	cloning
sRNA_T_MluI	ataaACGCGTAAAAAAAAAAAAGCACCGACTCGGTGCCAC	cloning
gRNA1_R_At4g07235	cgGGTCTCgTTGAAAACGAGTtgcaccagccgggaatcgaacc	Multiplexing gRNAs with BSAI
gRNA1_F_At4g07235	taGGTCTCgTCAACCCAACTTgttttagagctagaaatagca	Multiplexing gRNAs with BSAI
gRNA2_R_At4g07235	cgGGTCTCgTCTATCTGAGTCtgcaccagccgggaatcgaacc	Multiplexing gRNAs with BSAI
gRNA2_F_At4g07235	taGGTCTCgTAGATTTATAGAgttttagagctagaaatagca	Multiplexing gRNAs with BSAI
gRNA3_R_At4g07235	cgGGTCTCgTCGACTCAGTCAtgcaccagccgggaatcgaacc	Multiplexing gRNAs with BSAI
gRNA3_F_At4g07235	taGGTCTCgTCGACTAATGAAgttttagagctagaaatagca	Multiplexing gRNAs with BSAI
gRNA4_R_At4g07235	cgGGTCTCgTGCTTCAAGAAAtgcaccagccgggaatcgaacc	Multiplexing gRNAs with BSAI
gRNA4_F_At4g07235	taGGTCTCgAGCAGTAATCATgttttagagctagaaatagca	Multiplexing gRNAs with BSAI
gRNA5_R_At4g09215	cgGGTCTCgTGCTGGCCAAGCtgcaccagccgggaatcgaacc	Multiplexing gRNAs with BSAI
gRNA5_F_At4g09215	taGGTCTCgAGCAAGATTTAGgttttagagctagaaatagca	Multiplexing gRNAs with BSAI
gRNA6_R_At4g09215	cgGGTCTCgATCTTAATCATAtgcaccagccgggaatcgaacc	Multiplexing gRNAs with BSAI
gRNA6_F_At4g09215	taGGTCTCgAAGATTTGATCTgttttagagctagaaatagca	Multiplexing gRNAs with BSAI
gRNA7_R_At4g09215	cgGGTCTCgTACATGGAATCGtgcaccagccgggaatcgaacc	Multiplexing gRNAs with BSAI
gRNA7_F_At4g09215	taGGTCTCgTGTAACTTTTTGgttttagagctagaaatagca	Multiplexing gRNAs with BSAI
gRNA8_R_At4g09215	cgGGTCTCgCAGTTTTCGACAtgcaccagccgggaatcgaacc	Multiplexing gRNAs with BSAI
gRNA8_F_At4g09215	taGGTCTCgACTGATTAATCTgttttagagctagaaatagca	Multiplexing gRNAs with BSAI
gRNA9_R_At3g00800	cgGGTCTCgCTCCCACACGTTtgcaccagccgggaatcgaacc	Multiplexing gRNAs with BSAI
gRNA9_F_At3g00800	taGGTCTCgGGAGAAGCTGGAgttttagagctagaaatagca	Multiplexing gRNAs with BSAI
gRNA10_R_At3g00800	cgGGTCTCgACATTTATTTTGtgcaccagccgggaatcgaacc	Multiplexing gRNAs with BSAI
gRNA10_F_At3g00800	taGGTCTCgATGTTAGCGTAGgttttagagctagaaatagca	Multiplexing gRNAs with BSAI
gRNA11_R_At3g00800	cgGGTCTCgTAGTATCATTTTtgcaccagccgggaatcgaacc	Multiplexing gRNAs with BSAI
gRNA11_F_At3g00800	taGGTCTCgACTAACGGGTCTgttttagagctagaaatagca	Multiplexing gRNAs with BSAI
gRNA12_R_At3g00800	cgGGTCTCgCAGTTTTGGTCCtgcaccagccgggaatcgaacc	Multiplexing gRNAs with BSAI
gRNA12_F_At3g00800	taGGTCTCgACTGATATCTGTgttttagagctagaaatagca	Multiplexing gRNAs with BSAI
geno_Fwd_At4g0735	CCCTACACTAAACCAGCCTAAC	genotyping
geno_Rev_At4g0735	GCCACGCTCCCTACTTATTT	genotyping
geno_Fwd_At4g09215	GGTGAGTGATATGGAGGTGATG	genotyping
geno_Rev_At4g09215	CTTGAGACGGAGGTAGTGATTG	genotyping
geno_Fwd_At3g00800	TGCTCCGCAAGTGAATAGAA	genotyping
geno_Rev_At3g00800	GGTTGGTGTCTGAGTAGATGTG	genotyping
Vector_pDEEC_CAS9_Fwd	AAACAGTCTTTCACCTCTCT	genotyping
Vector_pDEEC_CAS9_Rev	CTTGTTGATATGAGGATTCGTG	genotyping
